# Apicomplexans predict thermal stress mortality in the Mediterranean coral *Paramuricea clavata*

**DOI:** 10.1101/2022.11.23.517658

**Authors:** Anthony M Bonacolta, Jordi Miravall, Daniel Gómez-Gras, Jean-Baptiste Ledoux, Paula López-Sendino, Joaquim Garrabou, Ramon Massana, Javier del Campo

**Affiliations:** Department of Marine Biology and Ecology, Rosenstiel School of Marine, Atmospheric and Earth Science, University of Miami, Miami, Florida, 33149 USA; Institut de Biologia Evolutiva (CSIC-Universitat Pompeu Fabra), Barcelona, Catalonia, Spain; Institut de Ciències del Mar – CSIC, Barcelona, Catalonia, Spain; Hawai‘i Institute of Marine Biology, University of Hawai‘i at Mānoa, Kaneohe, HI, USA; Departament de Biologia Evolutiva, Ecologia i Ciències Ambientals, Institut de Recerca de la Biodiversitat (IRBIO), Universitat de Barcelona, Barcelona, Spain; CIIMAR/CIMAR, Centro Interdisciplinar de Investigação Marinha e Ambiental, Universidade do Porto, Porto, Portugal.

**Keywords:** Microbiome, 18S rRNA, Metabarcoding, Octocorallia, *P. clavata*, Apicomplexa, Protists, Syndiniales, Cnidaria, Coral

## Abstract

The octocoral *Paramuricea clavata* is an ecosystem architect of the Mediterranean temperate reefs that is currently threatened by episodic mass mortality events related to global warming. Local average thermal regimes nor recent thermal history have been shown to play a significant role in population thermotolerance in this species. The microbiome, however, may play an active role in the thermal stress susceptibility of corals, potentially holding the answer as to why corals show differential sensitivity to heat-stress. To investigate this, the prokaryotic and eukaryotic microbiome of *P. clavata* collected from around the Mediterranean was characterized before experimental heat-stress to determine if its microbial composition influences the thermal response of the holobiont. We found that the prokaryotic community was not informative in predicting the thermal susceptibility of *P. clavata*. On the other hand, members of *P. clavata’s* microeukaryotic community were significantly correlated with thermal stress sensitivity. Syndiniales from the *Dino-Group I Clade 1* were significantly enriched in thermally resistant corals, while the apicomplexan corallicolids were significantly enriched in thermally susceptible corals. Corallicolids are associated with 70% of coral genera around the world, yet the ecological role of this general anthozoan symbiont has yet to be determined. We hypothesize that *P. clavata* mortality following heat-stress may be caused by a shift from apparent commensalism to parasitism in the corallicolid-coral host relationship driven by the added stress. Our results show the potential importance of corallicolids and the rest of the microeukaryotic community of corals to understanding thermal stress response in corals and provides a useful tool to guide conservation efforts and future research into coral-associated microeukaryotes.
