## Supplementary Table 1 for "Apicomplexans predict thermal stress mortality in the Mediterranean coral *Paramuricea clavata*"

### Sheet: Sheet1
Sample	Population	Region	Collection Temperature (ºC)	Collection Depth (m)	Necrosis at 14 Days	Necrosis at 21 Days	Resistance Category at 14 Days	Resistance Category at 21 Days	Final Resistance Category
La Vaca_1	La Vaca	Medes	21.95	17-20	100	100	Sensitive	Sensitive	HyperSensitive
La Vaca_3	La Vaca	Medes	21.95	17-20	100	100	Sensitive	Sensitive	HyperSensitive
La Vaca_4	La Vaca	Medes	21.95	17-20	100	100	Sensitive	Sensitive	HyperSensitive
La Vaca_5	La Vaca	Medes	21.95	17-20	100	100	Sensitive	Sensitive	HyperSensitive
La Vaca_8	La Vaca	Medes	21.95	17-20	100	100	Sensitive	Sensitive	HyperSensitive
Pota del Llop_2	Pota del Llop	Medes	21.95	14-15	100	100	Sensitive	Sensitive	HyperSensitive
Pota del Llop_3	Pota del Llop	Medes	21.95	14-15	100	100	Sensitive	Sensitive	HyperSensitive
Pota del Llop_4	Pota del Llop	Medes	21.95	14-15	100	100	Sensitive	Sensitive	HyperSensitive
Pota del Llop_6	Pota del Llop	Medes	21.95	14-15	100	100	Sensitive	Sensitive	HyperSensitive
Pota del Llop_7	Pota del Llop	Medes	21.95	14-15	100	100	Sensitive	Sensitive	HyperSensitive
Pota del Llop_13	Pota del Llop	Medes	21.95	14-15	100	100	Sensitive	Sensitive	HyperSensitive
Tascons_7	Tascons	Medes	21.95	15-17	100	100	Sensitive	Sensitive	HyperSensitive
Tascons_8	Tascons	Medes	21.95	15-17	100	100	Sensitive	Sensitive	HyperSensitive
Tascons_9	Tascons	Medes	21.95	15-17	100	100	Sensitive	Sensitive	HyperSensitive
Tascons_10	Tascons	Medes	21.95	15-17	100	100	Sensitive	Sensitive	HyperSensitive
Tascons_16	Tascons	Medes	21.95	15-17	100	100	Sensitive	Sensitive	HyperSensitive
Palazzu_1	Palazzu	Scandola	21.82	24-25	100	100	Sensitive	Sensitive	HyperSensitive
Palazzu_4	Palazzu	Scandola	21.82	24-25	100	100	Sensitive	Sensitive	HyperSensitive
Palazzu_6	Palazzu	Scandola	21.82	24-25	100	100	Sensitive	Sensitive	HyperSensitive
Palazzu_7	Palazzu	Scandola	21.82	24-25	100	100	Sensitive	Sensitive	HyperSensitive
Palazzu_10	Palazzu	Scandola	21.82	24-25	100	100	Sensitive	Sensitive	HyperSensitive
Palazzinu_1	Palazzinu	Scandola	21.82	25-27	100	100	Sensitive	Sensitive	HyperSensitive
Gargallu_2	Gargallu	Scandola	21.82	26-30	100	100	Sensitive	Sensitive	HyperSensitive
Gargallu_6	Gargallu	Scandola	21.82	26-30	100	100	Sensitive	Sensitive	HyperSensitive
Gargallu_7	Gargallu	Scandola	21.82	26-30	100	100	Sensitive	Sensitive	HyperSensitive
Gargallu_8	Gargallu	Scandola	21.82	26-30	100	100	Sensitive	Sensitive	HyperSensitive
Gargallu_10	Gargallu	Scandola	21.82	26-30	100	100	Sensitive	Sensitive	HyperSensitive
Altare_6	Altare	Portofino	19.71	35-37	100	100	Sensitive	Sensitive	HyperSensitive
Altare_7	Altare	Portofino	19.71	35-37	100	100	Sensitive	Sensitive	HyperSensitive
Altare_8	Altare	Portofino	19.71	35-37	100	100	Sensitive	Sensitive	HyperSensitive
Balun_1	Balun	Croatia	22.04	33-36	100	100	Sensitive	Sensitive	HyperSensitive
Balun_3	Balun	Croatia	22.04	33-36	100	100	Sensitive	Sensitive	HyperSensitive
Balun_7	Balun	Croatia	22.04	33-36	100	100	Sensitive	Sensitive	HyperSensitive
Balun_9	Balun	Croatia	22.04	33-36	100	100	Sensitive	Sensitive	HyperSensitive
Balun_10	Balun	Croatia	22.04	33-36	100	100	Sensitive	Sensitive	HyperSensitive
Mana_2	Mana	Croatia	22.04	35	100	100	Sensitive	Sensitive	HyperSensitive
Mana_3	Mana	Croatia	22.04	35	100	100	Sensitive	Sensitive	HyperSensitive
Mana_6	Mana	Croatia	22.04	35	100	100	Sensitive	Sensitive	HyperSensitive
Mana_8	Mana	Croatia	22.04	35	100	100	Sensitive	Sensitive	HyperSensitive
Mana_10	Mana	Croatia	22.04	35	100	100	Sensitive	Sensitive	HyperSensitive
Altare_1	Altare	Portofino	19.71	35-37	0	50	Resistant	Tolerant	Resistant
Lighthouse_1	Lighthouse	Portofino	19.71	35-37	0	50	Resistant	Tolerant	Resistant
Lighthouse_3	Lighthouse	Portofino	19.71	35-37	0	50	Resistant	Tolerant	Resistant
Altare_9	Altare	Portofino	19.71	35-37	0	15	Resistant	TolerantR	Resistant
Indiano_3	Indiano	Portofino	19.71	35-37	0	15	Resistant	TolerantR	Resistant
Pota del Llop_9	Pota del Llop	Medes	21.95	14-15	0	20	Resistant	TolerantR	Resistant
Lighthouse_6	Lighthouse	Portofino	19.71	35-37	0	20	Resistant	TolerantR	Resistant
Pota del Llop_1	Pota del Llop	Medes	21.95	14-15	0	30	Resistant	TolerantR	Resistant
Lighthouse_5	Lighthouse	Portofino	19.71	35-37	5	30	TolerantR	TolerantR	Resistant
Pota del Llop_10	Pota del Llop	Medes	21.95	14-15	60	100	Tolerant	Sensitive	Sensitive
Pota del Llop_11	Pota del Llop	Medes	21.95	14-15	60	100	Tolerant	Sensitive	Sensitive
Palazzinu_4	Palazzinu	Scandola	21.82	25-27	60	100	Tolerant	Sensitive	Sensitive
Altare_17	Altare	Portofino	19.71	35-37	60	100	Tolerant	Sensitive	Sensitive
Indiano_2	Indiano	Portofino	19.71	35-37	60	100	Tolerant	Sensitive	Sensitive
Sagres_10	Sagres	Portugal	18.15	15	60	100	Tolerant	Sensitive	Sensitive
Altare_16	Altare	Portofino	19.71	35-37	60	100	Tolerant	Sensitive	Sensitive
Indiano_8	Indiano	Portofino	19.71	35-37	60	100	Tolerant	Sensitive	Sensitive
Lighthouse_7	Lighthouse	Portofino	19.71	35-37	70	100	TolerantS	Sensitive	Sensitive
Lighthouse_8	Lighthouse	Portofino	19.71	35-37	70	100	TolerantS	Sensitive	Sensitive
Palazzinu_6	Palazzinu	Scandola	21.82	25-27	80	100	TolerantS	Sensitive	Sensitive
Palazzinu_7	Palazzinu	Scandola	21.82	25-27	80	100	TolerantS	Sensitive	Sensitive
Altare_14	Altare	Portofino	19.71	35-37	80	100	TolerantS	Sensitive	Sensitive
Indiano_6	Indiano	Portofino	19.71	35-37	80	100	TolerantS	Sensitive	Sensitive
Pota del Llop_16	Pota del Llop	Medes	21.95	14-15	90	100	TolerantS	Sensitive	Sensitive
Palazzinu_10	Palazzinu	Scandola	21.82	25-27	90	100	TolerantS	Sensitive	Sensitive
Altare_13	Altare	Portofino	19.71	35-37	90	100	TolerantS	Sensitive	Sensitive
Indiano_5	Indiano	Portofino	19.71	35-37	90	100	TolerantS	Sensitive	Sensitive
Indiano_10	Indiano	Portofino	19.71	35-37	90	100	TolerantS	Sensitive	Sensitive
Sagres_9	Sagres	Portugal	18.15	15	90	100	TolerantS	Sensitive	Sensitive
Lighthouse_2	Lighthouse	Portofino	19.71	35-37	0	0	Resistant	Resistant	Superresistant
Lighthouse_4	Lighthouse	Portofino	19.71	35-37	0	0	Resistant	Resistant	Superresistant
Lighthouse_10	Lighthouse	Portofino	19.71	35-37	0	0	Resistant	Resistant	Superresistant
Lighthouse_11	Lighthouse	Portofino	19.71	35-37	0	0	Resistant	Resistant	Superresistant
Lighthouse_17	Lighthouse	Portofino	19.71	35-37	0	0	Resistant	Resistant	Superresistant
Sagres_1	Sagres	Portugal	18.15	15	0	0	Resistant	Resistant	Superresistant
Sagres_3	Sagres	Portugal	18.15	15	0	0	Resistant	Resistant	Superresistant
Sagres_4	Sagres	Portugal	18.15	15	0	0	Resistant	Resistant	Superresistant
Sagres_5	Sagres	Portugal	18.15	15	0	0	Resistant	Resistant	Superresistant
Sagres_6	Sagres	Portugal	18.15	15	0	0	Resistant	Resistant	Superresistant
Sagres_8	Sagres	Portugal	18.15	15	0	0	Resistant	Resistant	Superresistant
La Vaca_2	La Vaca	Medes	21.95	17-20	0	100	Resistant	Sensitive	Tolerant
La Vaca_7	La Vaca	Medes	21.95	17-20	0	100	Resistant	Sensitive	Tolerant
La Vaca_9	La Vaca	Medes	21.95	17-20	0	100	Resistant	Sensitive	Tolerant
Tascons_11	Tascons	Medes	21.95	15-17	0	100	Resistant	Sensitive	Tolerant
Tascons_12	Tascons	Medes	21.95	15-17	0	100	Resistant	Sensitive	Tolerant
Tascons_15	Tascons	Medes	21.95	15-17	0	100	Resistant	Sensitive	Tolerant
Palazzu_2	Palazzu	Scandola	21.82	24-25	0	100	Resistant	Sensitive	Tolerant
Palazzu_8	Palazzu	Scandola	21.82	24-25	0	100	Resistant	Sensitive	Tolerant
Palazzinu_3	Palazzinu	Scandola	21.82	25-27	0	100	Resistant	Sensitive	Tolerant
Palazzinu_5	Palazzinu	Scandola	21.82	25-27	0	100	Resistant	Sensitive	Tolerant
Palazzinu_9	Palazzinu	Scandola	21.82	25-27	0	100	Resistant	Sensitive	Tolerant
Altare_10	Altare	Portofino	19.71	35-37	0	100	Resistant	Sensitive	Tolerant
Indiano_4	Indiano	Portofino	19.71	35-37	0	100	Resistant	Sensitive	Tolerant
Indiano_9	Indiano	Portofino	19.71	35-37	0	100	Resistant	Sensitive	Tolerant
Balun_8	Balun	Croatia	22.04	33-36	0	100	Resistant	Sensitive	Tolerant
Mana_4	Mana	Croatia	22.04	35	0	100	Resistant	Sensitive	Tolerant
Gargallu_3	Gargallu	Scandola	21.82	26-30	40	100	Tolerant	Sensitive	Tolerant
Tascons_2	Tascons	Medes	21.95	15-17	40	100	Tolerant	Sensitive	Tolerant
Pota del Llop_5	Pota del Llop	Medes	21.95	14-15	40	100	Tolerant	Sensitive	Tolerant
Pota del Llop_8	Pota del Llop	Medes	21.95	14-15	50	100	Tolerant	Sensitive	Tolerant
Tascons_13	Tascons	Medes	21.95	15-17	50	100	Tolerant	Sensitive	Tolerant
Pota del Llop_15	Pota del Llop	Medes	21.95	14-15	5	100	TolerantR	Sensitive	Tolerant
La Vaca_6	La Vaca	Medes	21.95	17-20	5	100	TolerantR	Sensitive	Tolerant
La Vaca_10	La Vaca	Medes	21.95	17-20	5	100	TolerantR	Sensitive	Tolerant
Palazzinu_8	Palazzinu	Scandola	21.82	25-27	5	100	TolerantR	Sensitive	Tolerant
Gargallu_4	Gargallu	Scandola	21.82	26-30	5	100	TolerantR	Sensitive	Tolerant
Tascons_17	Tascons	Medes	21.95	15-17	10	100	TolerantR	Sensitive	Tolerant
Palazzinu_2	Palazzinu	Scandola	21.82	25-27	10	100	TolerantR	Sensitive	Tolerant
Gargallu_1	Gargallu	Scandola	21.82	26-30	10	100	TolerantR	Sensitive	Tolerant
Indiano_7	Indiano	Portofino	19.71	35-37	10	100	TolerantR	Sensitive	Tolerant
Balun_5	Balun	Croatia	22.04	33-36	10	100	TolerantR	Sensitive	Tolerant
Mana_1	Mana	Croatia	22.04	35	10	100	TolerantR	Sensitive	Tolerant
Sagres_2	Sagres	Portugal	18.15	15	10	100	TolerantR	Sensitive	Tolerant
Sagres_7	Sagres	Portugal	18.15	15	10	100	TolerantR	Sensitive	Tolerant
Gargallu_5	Gargallu	Scandola	21.82	26-30	15	100	TolerantR	Sensitive	Tolerant
Altare_3	Altare	Portofino	19.71	35-37	15	100	TolerantR	Sensitive	Tolerant
Lighthouse_12	Lighthouse	Portofino	19.71	35-37	15	100	TolerantR	Sensitive	Tolerant
Balun_4	Balun	Croatia	22.04	33-36	15	100	TolerantR	Sensitive	Tolerant
Mana_5	Mana	Croatia	22.04	35	15	100	TolerantR	Sensitive	Tolerant
Mana_7	Mana	Croatia	22.04	35	15	100	TolerantR	Sensitive	Tolerant
Mana_9	Mana	Croatia	22.04	35	15	100	TolerantR	Sensitive	Tolerant
Tascons_4	Tascons	Medes	21.95	15-17	20	100	TolerantR	Sensitive	Tolerant
Tascons_6	Tascons	Medes	21.95	15-17	20	100	TolerantR	Sensitive	Tolerant
Palazzu_3	Palazzu	Scandola	21.82	24-25	20	100	TolerantR	Sensitive	Tolerant
Palazzu_5	Palazzu	Scandola	21.82	24-25	20	100	TolerantR	Sensitive	Tolerant
Palazzu_9	Palazzu	Scandola	21.82	24-25	20	100	TolerantR	Sensitive	Tolerant
Altare_11	Altare	Portofino	19.71	35-37	20	100	TolerantR	Sensitive	Tolerant
Lighthouse_13	Lighthouse	Portofino	19.71	35-37	20	100	TolerantR	Sensitive	Tolerant
Lighthouse_14	Lighthouse	Portofino	19.71	35-37	20	100	TolerantR	Sensitive	Tolerant
Tascons_3	Tascons	Medes	21.95	15-17	25	100	TolerantR	Sensitive	Tolerant
Pota del Llop_14	Pota del Llop	Medes	21.95	14-15	30	100	TolerantR	Sensitive	Tolerant
Tascons_1	Tascons	Medes	21.95	15-17	30	100	TolerantR	Sensitive	Tolerant
Gargallu_9	Gargallu	Scandola	21.82	26-30	30	100	TolerantR	Sensitive	Tolerant
Altare_2	Altare	Portofino	19.71	35-37	30	100	TolerantR	Sensitive	Tolerant
Altare_12	Altare	Portofino	19.71	35-37	30	100	TolerantR	Sensitive	Tolerant
Lighthouse_16	Lighthouse	Portofino	19.71	35-37	30	100	TolerantR	Sensitive	Tolerant
Balun_2	Balun	Croatia	22.04	33-36	30	100	TolerantR	Sensitive	Tolerant
Balun_6	Balun	Croatia	22.04	33-36	30	100	TolerantR	Sensitive	Tolerant
Tascons_14	Tascons	Medes	21.95	15-17	35	100	TolerantR	Sensitive	Tolerant
Lighthouse_15	Lighthouse	Portofino	19.71	35-37	0	60	Resistant	Tolerant	Tolerant
Pota del Llop_17	Pota del Llop	Medes	21.95	14-15	0	70	Resistant	TolerantS	Tolerant
Altare_4	Altare	Portofino	19.71	35-37	0	80	Resistant	TolerantS	Tolerant
Altare_5	Altare	Portofino	19.71	35-37	0	80	Resistant	TolerantS	Tolerant
Indiano_1	Indiano	Portofino	19.71	35-37	0	80	Resistant	TolerantS	Tolerant
Tascons_5	Tascons	Medes	21.95	15-17	0	90	Resistant	TolerantS	Tolerant
Altare_15	Altare	Portofino	19.71	35-37	0	90	Resistant	TolerantS	Tolerant
Lighthouse_9	Lighthouse	Portofino	19.71	35-37	0	95	Resistant	TolerantS	Tolerant
Pota del Llop_12	Pota del Llop	Medes	21.95	14-15	5	90	TolerantR	TolerantS	Tolerant

### Sheet: Sheet2
Sample	Population	Region	Necrosis at 14 Days	Necrosis at 21 Days	Resistance Category at 14 Days	Resistance Category at 21 Days	Final Resistance Category	time
La Vaca_1	La Vaca	Medes	100	100	Sensible	Sensible	Hypersensible	T-1
La Vaca_2	La Vaca	Medes	0	100	Resistant	Sensible	Tolerant	T-1
La Vaca_3	La Vaca	Medes	100	100	Sensible	Sensible	Hypersensible	T-1
La Vaca_4	La Vaca	Medes	100	100	Sensible	Sensible	Hypersensible	T-1
La Vaca_5	La Vaca	Medes	100	100	Sensible	Sensible	Hypersensible	T-1
La Vaca_6	La Vaca	Medes	5	100	NormalR	Sensible	Tolerant	T-1
La Vaca_7	La Vaca	Medes	0	100	Resistant	Sensible	Tolerant	T-1
La Vaca_8	La Vaca	Medes	100	100	Sensible	Sensible	Hypersensible	T-1
La Vaca_9	La Vaca	Medes	0	100	Resistant	Sensible	Tolerant	T-1
La Vaca_10	La Vaca	Medes	5	100	NormalR	Sensible	Tolerant	T-1
Pota del Llop_1	Pota del Llop	Medes	0	30	Resistant	Normal	Resistant	T-1
Pota del Llop_2	Pota del Llop	Medes	100	100	Sensible	Sensible	Hypersensible	T-1
Pota del Llop_3	Pota del Llop	Medes	100	100	Sensible	Sensible	Hypersensible	T-1
Pota del Llop_4	Pota del Llop	Medes	100	100	Sensible	Sensible	Hypersensible	T-1
Pota del Llop_5	Pota del Llop	Medes	40	100	Normal	Sensible	Tolerant	T-1
Pota del Llop_6	Pota del Llop	Medes	100	100	Sensible	Sensible	Hypersensible	T-1
Pota del Llop_7	Pota del Llop	Medes	100	100	Sensible	Sensible	Hypersensible	T-1
Pota del Llop_8	Pota del Llop	Medes	50	100	Normal	Sensible	Tolerant	T-1
Pota del Llop_9	Pota del Llop	Medes	0	20	Resistant	NormalR	Resistant	T-1
Pota del Llop_10	Pota del Llop	Medes	60	100	Normal	Sensible	Sensible	T-1
Pota del Llop_11	Pota del Llop	Medes	60	100	Normal	Sensible	Sensible	T-1
Pota del Llop_12	Pota del Llop	Medes	5	90	NormalR	NormalS	Tolerant	T-1
Pota del Llop_13	Pota del Llop	Medes	100	100	Sensible	Sensible	Hypersensible	T-1
Pota del Llop_14	Pota del Llop	Medes	30	100	Normal	Sensible	Tolerant	T-1
Pota del Llop_15	Pota del Llop	Medes	5	100	NormalR	Resitant	Tolerant	T-1
Pota del Llop_16	Pota del Llop	Medes	90	100	NormalS	Sensible	Sensible	T-1
Pota del Llop_17	Pota del Llop	Medes	0	70	Resistant	NormalS	Tolerant	T-1
Tascons_1	Tascons	Medes	30	100	Normal	Sensible	Tolerant	T-1
Tascons_2	Tascons	Medes	40	100	Normal	Sensible	Tolerant	T-1
Tascons_3	Tascons	Medes	25	100	NormalR	Sensible	Tolerant	T-1
Tascons_4	Tascons	Medes	20	100	NormalR	Sensible	Tolerant	T-1
Tascons_5	Tascons	Medes	0	90	Resistant	NormalS	Tolerant	T-1
Tascons_6	Tascons	Medes	20	100	NormalR	Sensible	Tolerant	T-1
Tascons_7	Tascons	Medes	100	100	Sensible	Sensible	Hypersensible	T-1
Tascons_8	Tascons	Medes	100	100	Sensible	Sensible	Hypersensible	T-1
Tascons_9	Tascons	Medes	100	100	Sensible	Sensible	Hypersensible	T-1
Tascons_10	Tascons	Medes	100	100	Sensible	Sensible	Hypersensible	T-1
Tascons_11	Tascons	Medes	0	100	Resistant	Sensible	Tolerant	T-1
Tascons_12	Tascons	Medes	0	100	Resistant	Sensible	Tolerant	T-1
Tascons_13	Tascons	Medes	50	100	Normal	Sensible	Tolerant	T-1
Tascons_14	Tascons	Medes	35	100	Normal	Sensible	Tolerant	T-1
Tascons_15	Tascons	Medes	0	100	Resistant	Sensible	Tolerant	T-1
Tascons_16	Tascons	Medes	100	100	Sensible	Sensible	Hypersensible	T-1
Tascons_17	Tascons	Medes	10	100	NormalR	Sensible	Tolerant	T-1
Palazzu_1	Palazzu	Scandola	100	100	Sensible	Sensible	Hypersensible	T-1
Palazzu_2	Palazzu	Scandola	0	100	Resistant	Sensible	Tolerant	T-1
Palazzu_3	Palazzu	Scandola	20	100	NormalR	Sensible	Tolerant	T-1
Palazzu_4	Palazzu	Scandola	100	100	Sensible	Sensible	Hypersensible	T-1
Palazzu_5	Palazzu	Scandola	20	100	NormalR	Sensible	Tolerant	T-1
Palazzu_6	Palazzu	Scandola	100	100	Sensible	Sensible	Hypersensible	T-1
Palazzu_7	Palazzu	Scandola	100	100	Sensible	Sensible	Hypersensible	T-1
Palazzu_8	Palazzu	Scandola	0	100	Resistant	Sensible	Tolerant	T-1
Palazzu_9	Palazzu	Scandola	20	100	NormalR	Sensible	Tolerant	T-1
Palazzu_10	Palazzu	Scandola	100	100	Sensible	Sensible	Hypersensible	T-1
Palazzinu_1	Palazzinu	Scandola	100	100	Sensible	Sensible	Hypersensible	T-1
Palazzinu_2	Palazzinu	Scandola	10	100	NormalR	Sensible	Tolerant	T-1
Palazzinu_3	Palazzinu	Scandola	0	100	Resistant	Sensible	Tolerant	T-1
Palazzinu_4	Palazzinu	Scandola	60	100	Normal	Sensible	Sensible	T-1
Palazzinu_5	Palazzinu	Scandola	0	100	Resistant	Sensible	Tolerant	T-1
Palazzinu_6	Palazzinu	Scandola	80	100	NormalS	Sensible	Sensible	T-1
Palazzinu_7	Palazzinu	Scandola	80	100	NormalS	Sensible	Sensible	T-1
Palazzinu_8	Palazzinu	Scandola	5	100	NormalR	Sensible	Tolerant	T-1
Palazzinu_9	Palazzinu	Scandola	0	100	Resistant	Sensible	Tolerant	T-1
Palazzinu_10	Palazzinu	Scandola	90	100	NormalS	Sensible	Sensible	T-1
Gargallu_1	Gargallu	Scandola	10	100	NormalR	Sensible	Tolerant	T-1
Gargallu_2	Gargallu	Scandola	100	100	Sensible	Sensible	Hypersensible	T-1
Gargallu_3	Gargallu	Scandola	40	100	Normal	Sensible	Tolerant	T-1
Gargallu_4	Gargallu	Scandola	5	100	NormalR	Sensible	Tolerant	T-1
Gargallu_5	Gargallu	Scandola	15	100	NormalR	Sensible	Tolerant	T-1
Gargallu_6	Gargallu	Scandola	100	100	Sensible	Sensible	Hypersensible	T-1
Gargallu_7	Gargallu	Scandola	100	100	Sensible	Sensible	Hypersensible	T-1
Gargallu_8	Gargallu	Scandola	100	100	Sensible	Sensible	Hypersensible	T-1
Gargallu_9	Gargallu	Scandola	30	100	Normal	Sensible	Tolerant	T-1
Gargallu_10	Gargallu	Scandola	100	100	Sensible	Sensible	Hypersensible	T-1
Altare_1	Altare	Portofino	0	50	Resistant	Normal	Resistant	T-1
Altare_2	Altare	Portofino	30	100	Normal	Sensible	Tolerant	T-1
Altare_3	Altare	Portofino	15	100	NormalR	Sensible	Tolerant	T-1
Altare_4	Altare	Portofino	0	80	Resistant	NormalS	Tolerant	T-1
Altare_5	Altare	Portofino	0	80	Resistant	NormalS	Tolerant	T-1
Altare_6	Altare	Portofino	100	100	Sensible	Sensible	Hypersensible	T-1
Altare_7	Altare	Portofino	100	100	Sensible	Sensible	Hypersensible	T-1
Altare_8	Altare	Portofino	100	100	Sensible	Sensible	Hypersensible	T-1
Altare_9	Altare	Portofino	0	15	Resistant	NormalR	Resistant	T-1
Altare_10	Altare	Portofino	0	100	Resistant	Sensible	Tolerant	T-1
Altare_11	Altare	Portofino	20	100	NormalR	Sensible	Tolerant	T-1
Altare_12	Altare	Portofino	30	100	Normal	Sensible	Tolerant	T-1
Altare_13	Altare	Portofino	90	100	NormalS	Sensible	Sensible	T-1
Altare_14	Altare	Portofino	80	100	NormalS	Sensible	Sensible	T-1
Altare_15	Altare	Portofino	0	90	Resistant	NormalS	Tolerant	T-1
Altare_16	Altare	Portofino	60	100	NormalS	Sensible	Sensible	T-1
Altare_17	Altare	Portofino	60	100	Normal	Sensible	Sensible	T-1
Lighthouse_1	Lighthouse	Portofino	0	50	Resistant	Normal	Resistant	T-1
Lighthouse_2	Lighthouse	Portofino	0	0	Resistant	Resistant	Superresistant	T-1
Lighthouse_3	Lighthouse	Portofino	0	50	Resistant	Normal	Resistant	T-1
Lighthouse_4	Lighthouse	Portofino	0	0	Resistant	Resistant	Superresistant	T-1
Lighthouse_5	Lighthouse	Portofino	5	30	NormalR	Normal	Resistant	T-1
Lighthouse_6	Lighthouse	Portofino	0	20	Resistant	NormalR	Resistant	T-1
Lighthouse_7	Lighthouse	Portofino	70	100	NormalS	Sensible	Sensible	T-1
Lighthouse_8	Lighthouse	Portofino	70	100	NormalS	Sensible	Sensible	T-1
Lighthouse_9	Lighthouse	Portofino	0	95	Resistant	NormalS	Tolerant	T-1
Lighthouse_10	Lighthouse	Portofino	0	0	Resistant	Resistant	Superresistant	T-1
Lighthouse_11	Lighthouse	Portofino	0	0	Resistant	Resistant	Superresistant	T-1
Lighthouse_12	Lighthouse	Portofino	15	100	NormalR	Sensible	Tolerant	T-1
Lighthouse_13	Lighthouse	Portofino	20	100	NormalR	Sensible	Tolerant	T-1
Lighthouse_14	Lighthouse	Portofino	20	100	NormalR	Sensible	Tolerant	T-1
Lighthouse_15	Lighthouse	Portofino	0	60	Resistant	NormalS	Tolerant	T-1
Lighthouse_16	Lighthouse	Portofino	30	100	Normal	Sensible	Tolerant	T-1
Lighthouse_17	Lighthouse	Portofino	0	0	Resistant	Resistant	Superresistant	T-1
Indiano_1	Indiano	Portofino	0	80	Resistant	NormalS	Tolerant	T-1
Indiano_2	Indiano	Portofino	60	100	Normal	Sensible	Sensible	T-1
Indiano_3	Indiano	Portofino	0	15	Resistant	NormalR	Resistant	T-1
Indiano_4	Indiano	Portofino	0	100	Resistant	Sensible	Tolerant	T-1
Indiano_5	Indiano	Portofino	90	100	NormalS	Sensible	Sensible	T-1
Indiano_6	Indiano	Portofino	80	100	NormalS	Sensible	Sensible	T-1
Indiano_7	Indiano	Portofino	10	100	NormalR	Sensible	Tolerant	T-1
Indiano_8	Indiano	Portofino	60	100	NormalS	Sensible	Sensible	T-1
Indiano_9	Indiano	Portofino	0	100	Resistant	Sensible	Tolerant	T-1
Indiano_10	Indiano	Portofino	90	100	NormalS	Sensible	Sensible	T-1
Balun_1	Balun	Croatia	100	100	Sensible	Sensible	Hypersensible	T-1
Balun_2	Balun	Croatia	30	100	Normal	Sensible	Tolerant	T-1
Balun_3	Balun	Croatia	100	100	Sensible	Sensible	Hypersensible	T-1
Balun_4	Balun	Croatia	15	100	NormalR	Sensible	Tolerant	T-1
Balun_5	Balun	Croatia	10	100	NormalR	Sensible	Tolerant	T-1
Balun_6	Balun	Croatia	30	100	Normal	Sensible	Tolerant	T-1
Balun_7	Balun	Croatia	100	100	Sensible	Sensible	Hypersensible	T-1
Balun_8	Balun	Croatia	0	100	Resistant	Sensible	Tolerant	T-1
Balun_9	Balun	Croatia	100	100	Sensible	Sensible	Hypersensible	T-1
Balun_10	Balun	Croatia	100	100	Sensible	Sensible	Hypersensible	T-1
Mana_1	Mana	Croatia	10	100	NormalR	Sensible	Tolerant	T-1
Mana_2	Mana	Croatia	100	100	Sensible	Sensible	Hypersensible	T-1
Mana_3	Mana	Croatia	100	100	Sensible	Sensible	Hypersensible	T-1
Mana_4	Mana	Croatia	0	100	Resistant	Sensible	Tolerant	T-1
Mana_5	Mana	Croatia	15	100	NormalR	Sensible	Tolerant	T-1
Mana_6	Mana	Croatia	100	100	Sensible	Sensible	Hypersensible	T-1
Mana_7	Mana	Croatia	15	100	NormalR	Sensible	Tolerant	T-1
Mana_8	Mana	Croatia	100	100	Sensible	Sensible	Hypersensible	T-1
Mana_9	Mana	Croatia	15	100	NormalR	Sensible	Tolerant	T-1
Mana_10	Mana	Croatia	100	100	Sensible	Sensible	Hypersensible	T-1
Sagres_1	Sagres	Portugal	0	0	Resistant	Resistant	Superresistant	T-1
Sagres_2	Sagres	Portugal	10	100	NormalR	Sensible	Tolerant	T-1
Sagres_3	Sagres	Portugal	0	0	Resistant	Resistant	Superresistant	T-1
Sagres_4	Sagres	Portugal	0	0	Resistant	Resistant	Superresistant	T-1
Sagres_5	Sagres	Portugal	0	0	Resistant	Resistant	Superresistant	T-1
Sagres_6	Sagres	Portugal	0	0	Resistant	Resistant	Superresistant	T-1
Sagres_7	Sagres	Portugal	10	100	NormalR	Sensible	Tolerant	T-1
Sagres_8	Sagres	Portugal	0	0	Resistant	Resistant	Superresistant	T-1
Sagres_9	Sagres	Portugal	90	100	NormalS	Sensible	Sensible	T-1
Sagres_10	Sagres	Portugal	60	100	Normal	Sensible	Sensible	T-1
