## Supplementary Table 2 for "Apicomplexans predict thermal stress mortality in the Mediterranean coral *Paramuricea clavata*"

### Sheet: Sheet1
resistance_14 (assigned based on % necrosis)	resistance_21 (assigned based on % necrosis)	Final Resistance Value (assigned based on resistance_14 and resistance_21 values)
Sensible	Sensible	Hypersensible
TolerantS	Sensible	Sensible
Tolerant	Sensible	Tolerant
TolerantR	TolerantS	Tolerant
TolerantR	Sensible	Tolerant
Resistant	Sensible	Tolerant
Resistant	TolerantS	Tolerant
TolerantR	Tolerant	Resistant
Resistant	Tolerant	Resistant
Resistant	TolerantR	Resistant
Resistant	Resistant	Superresistant
Necrosis Values
% necrosis	discrete value
100	Sensible
60_99	TolerantS
40_60	Tolerant
1_40	TolerantR
0	Resitant
